# *In silico* drug repurposing and in vitro validation of cestode fatty acid binding proteins

**DOI:** 10.64898/2026.03.04.709508

**Authors:** Santiago Rodríguez, Lucas N. Alberca, Luciana Gavernet, Gisela Franchini, Alan Talevi

## Abstract

Echinococcosis is a Neglected Tropical Disease (NTD) caused by *Echinococcus granulosus* and *Echinococcus multilocularis*, the etiological agents of cystic and alveolar echinococcosis, respectively. These infections pose a significant public health burden, particularly in endemic regions. Cestodes lack key enzymes involved in lipid metabolism and must acquire lipids from their hosts. Fatty Acid Binding Proteins (FABPs), which mediate lipid trafficking and intracellular transport, have therefore emerged as essential and potentially druggable targets.

In this study, we implemented an integrated virtual screening strategy combining ligand-based and structure-based approaches to identify novel FABP binders as potential therapeutic agents against Echinococcus spp. High-specificity screening of approximately 435,000 compounds yielded a limited number of prioritized *in silico* hits. Four compounds—hydrochlorothiazide, naratriptan, fenticonazole, and montelukast—were selected for experimental validation, prioritizing repurposing candidates.

Fluorescence displacement assays confirmed that hydrochlorothiazide binds to three cestode FABPs (EgFABP1, EmFABP1, and EmFABP3), validating the predictive performance of the computational workflow. These findings support the value of parallel *in silico* screening strategies and drug repurposing approaches for the discovery of new therapeutic candidates against neglected tropical diseases.
