## Supplementary material for "*In silico* drug repurposing and in vitro validation of cestode fatty acid binding proteins": Table1.xlsx

### Sheet: Hoja1
MODEL	RL1-A AUCROC (+/- SD)	RL1-A BEDROC (+/- SD)	RL1-B AUCROC (+/- SD)	RL1-B BEDROC (+/- SD)
3963	0.932 (+/- 0.015)	0.255 (+/- 0.032)	0.954 (+/- 0.005)	0.273 (+/- 0.038)
MIN32	0.945 (+/- 0.015)	0.632 (+/- 0.041)	0.935 (+/- 0.013)	0.603 (+/- 0.034)
