## Supplementary material for "*In silico* drug repurposing and in vitro validation of cestode fatty acid binding proteins": Table3.xlsx

### Sheet: Hoja1
A->D				D->A
CLUSTER	AUCROC dRL1	AUCROC dRL2		CLUSTER	AUCROC dRL1	AUCROC dRL2
AAA	0.7054	0.8402		DDD	0.767	0.903
ADA	0.7497	0.8804		DAD	0.7334	0.8632
AAA	0.7054	0.8402		DDD	0.767	0.903
DAA	0.7368	0.8592		ADD	0.7513	0.8838
AAA	0.7054	0.8402		DDD	0.767	0.903
AAD	0.7218	0.8547		DDA	0.7676	0.8958
