## Supplementary material for "*In silico* drug repurposing and in vitro validation of cestode fatty acid binding proteins": TableS1.xlsx

### Sheet: Hoja1
MODEL NUMBER	TRAINING SET	Y-RANDOMIZATION		LGO
	ACCURACY (%)	ACCURACY (%)	SD (%)	ACCURACY (%)	SD (%)
3963	79.7	49.38	11.3	71.87	9.4
1940	80.2	50	12.05	73.02	9.24
2836	77.72	50	12.5	72.53	9.33
3392	80.2	50	13.15	73.88	9.42
3555	81.19	50	13.46	73.57	9.78
498	78.71	50	12.7	75.04	9.41
3520	80.69	50	13.33	74.53	8.92
2525	74.26	50	11.74	69.95	9.21
3732	76.73	50	11.9	72.3	9.42
3668	76.73	50	13.07	75.14	9.08
2808	77.23	50	12.45	71.03	9.1
2892	74.75	50	12.19	70.44	9.4
527	75.25	50	12.06	70.33	9.55
1992	78.22	50	13.83	75.4	9.22
2346	72.77	50	11.55	68.65	9.74
3292	75.74	49	14.39	71.09	9.25
1412	77.72	49	11.83	74.05	9.02
3674	74.75	50	12.08	70.8	10.2
2689	76.73	50	11.59	69.59	9.87
3558	77.23	49	13.05	74.11	8.93
3896	74.75	49	11	66.44	9.57
2933	73.27	49	11.73	67.1	9.85
3744	76.73	49	11.51	69.85	10.19
3390	73.76	50	11.86	69.81	9.56
769	74.26	50	11.71	70	9.27
2424	74.26	50	12.75	69.62	9.72
327	73.76	50	11.86	69.81	9.56
2269	76.73	50	12.31	70.94	9.64
3976	77.23	50	11.86	70.65	9.85
3380	76.24	49	11.99	71.47	9.7
1358	76.73	49	12.08	72.24	9.36
1178	72.77	50	14.06	70.61	9.73
