## Supplementary material for "*In silico* drug repurposing and in vitro validation of cestode fatty acid binding proteins": TableS2.xlsx

### Sheet: Hoja1
ALGORITHM	AUCROC dRL1 (+/- SD)	AUCROC dRL2 (+/- SD)
Vina	0.6624* (+/- 0.0095)	0.8016† (+/- 0.0070)
Vinardo	0.6923* (+/- 0.0074)	0.7736† (+/- 0.0061)
AD GPU	0.6759* (+/- 0.0087)	0.8265† (+/- 0.0068)
AD Bias (AAA)	0.7054* (+/- 0.0096)	0.8402† (+/- 0.0068)
AD Bias (DDD)	0.7670 (+/- 0.0080)	0.9030 (+/- 0.0059)
AD Bias (AAD)	0.7218* (+/- 0.0085)	0.8547† (+/- 0.0063)
AD Bias (ADA)	0.7497* (+/- 0.0084)	0.8804† (+/- 0.0065)
AD Bias (DAA)	0.7368* (+/- 0.0093)	0.8592† (+/- 0.0066)
AD Bias (ADD)	0.7513* (+/- 0.0084)	0.8838† (+/- 0.0065)
AD Bias (DAD)	0.7334* (+/- 0.0089)	0.8632† (+/- 0.0064)
AD Bias (DDA)	0.7676 (+/- 0.0083)	0.8958† (+/- 0.0062)
