## Supplementary material for "*In silico* drug repurposing and in vitro validation of cestode fatty acid binding proteins": TableS3.xlsx

### Sheet: Hoja1
MOLECULE	CATEGORY	SMILES	SET
A1	ACTIVE	O=C(O)c1cc(NS(=O)(=O)c2ccc(OCc3ccccc3)c3ccccc23)ccc1F	Training
A2	ACTIVE	CCC(CC)c1nc2cc(F)c(Cl)cc2c(-c2ccccc2)c1-c1nnn[nH]1	Training
A3	ACTIVE	O=C(O)c1cc(NS(=O)(=O)c2ccc(OCCCC3CCCCC3)c3ccccc23)ccc1F	Training
A4	ACTIVE	COc1ccc2ccn(S(=O)(=O)c3ccccc3C(=O)O)c2c1	Training
A5	ACTIVE	COc1c(-c2ccc(O)cc2)cc(S(=O)(=O)Nc2ccc(F)c(C(=O)O)c2)c2ccccc12	Training
A6	ACTIVE	Cc1cn(S(=O)(=O)c2ccsc2C(=O)O)c2ccccc12	Training
A7	ACTIVE	O=C(c1nc2cccc(Cl)c2nc1O)N1CCCC1Cc1cc(Cl)cc(Cl)c1	Training
A8	ACTIVE	COc1cccc2ccn(S(=O)(=O)c3ccsc3C(=O)O)c12	Training
A9	ACTIVE	O=C(O)c1cccc(NS(=O)(=O)c2ccc(Br)c3ccccc23)c1	Training
A10	ACTIVE	Cc1ccc2ccn(S(=O)(=O)c3ccsc3C(=O)O)c2c1	Training
A11	ACTIVE	O=C(O)c1cc(NS(=O)(=O)c2ccc(OCC3CCCCC3)c3ccccc23)ccc1F	Training
A12	ACTIVE	CC(C)c1nc2ccc(Cl)cc2c(-c2ccccc2)c1C(=O)O	Training
A13	ACTIVE	CCOC(=O)C(C)C(=O)CCc1cccc(-c2c(C(=O)O)c(C(C)C)nc3ccc(Cl)cc23)c1	Training
A14	ACTIVE	O=C(O)c1cccc2c3c(n(Cc4ccccc4)c12)CCCCC3	Training
A15	ACTIVE	O=C(Nc1cc(C(F)(F)F)ccc1-c1ccccc1)NC1(C(=O)O)CCCC1	Training
A16	ACTIVE	COc1c(-c2ccncc2)cc(S(=O)(=O)Nc2ccc(F)c(C(=O)O)c2)c2ccccc12	Training
A17	ACTIVE	Fc1cc2nc(N3CCCCC3)c(-c3nnn[nH]3)c(-c3ccccc3)c2cc1Cl	Training
A18	ACTIVE	COc1c(-c2cccc(O)c2)cc(S(=O)(=O)Nc2ccc(F)c(C(=O)O)c2)c2ccccc12	Training
A19	ACTIVE	CCN(CC)c1nc2ccc(C(F)(F)F)cc2c(-c2ccccc2)c1-c1nnn[nH]1	Training
A20	ACTIVE	COc1ccc(CSc2nc(O)cc(C(F)(F)F)n2)cc1	Training
A21	ACTIVE	Cc1nc2ccc(Cl)cc2c(-c2ccccc2)c1C(=O)O	Training
A22	ACTIVE	O=C(O)c1sccc1S(=O)(=O)n1ccc2cccc(F)c21	Training
A23	ACTIVE	CCCCCCCCOc1ccc(S(=O)(=O)Nc2ccc(F)c(C(=O)O)c2)c2ccccc12	Training
A24	ACTIVE	O=C(O)c1c(N2CCCCC2)nc2c(Cl)cc(Cl)cc2c1-c1ccccc1	Training
A25	ACTIVE	Cc1cc(Cl)cc2c(-c3ccccc3)c(C(=O)O)c(N3CCCCC3)nc12	Training
A26	ACTIVE	O=C(O)c1cc(NS(=O)(=O)c2ccc(OCCC3CCCCC3)c3ccccc23)ccc1F	Training
A27	ACTIVE	CCOc1ccc(S(=O)(=O)Nc2ccc(F)c(C(=O)O)c2)c2ccccc12	Training
A28	ACTIVE	COc1c(-c2ccc(F)cc2)cc(S(=O)(=O)Nc2ccc(F)c(C(=O)O)c2)c2ccccc12	Training
A29	ACTIVE	O=C(O)c1c(N2CCCCC2)nc2ccc(Cl)cc2c1-c1ccccc1	Training
A30	ACTIVE	O=C(O)C=Cc1cn(Cc2ccccc2F)c2ccccc12	Training
A31	ACTIVE	Cc1cc(C)c(C)c(S(=O)(=O)Nc2ccc(O)c(Sc3nc[nH]n3)c2)c1C	Training
A32	ACTIVE	CCN(C)c1nc2ccc(Cl)cc2c(-c2ccccc2)c1-c1nnn[nH]1	Training
A33	ACTIVE	O=C(O)Cc1cn(-c2ccccc2-c2nc(-c3ccc4ccccc4c3)c(-c3ccccc3)s2)nn1	Training
A34	ACTIVE	FC(F)(F)c1ccc2nc(N3CCCCC3)c(-c3nnn[nH]3)c(-c3ccccc3)c2c1	Training
A35	ACTIVE	CCN(C)c1nc2c(Cl)cc(Cl)cc2c(-c2ccccc2)c1C(=O)O	Training
A36	ACTIVE	O=C(O)c1cc(S(=O)(=O)n2ccc3ccc(Br)cc32)cs1	Training
A37	ACTIVE	O=C(O)c1ccc2c3c(n(Cc4ccccc4)c2c1)CCCC3	Training
A38	ACTIVE	COc1ccc(Cl)cc1NCc1cc(=O)n2nc(-c3ccccc3)nc2[nH]1	Training
A39	ACTIVE	CN(Cc1ccc(Cl)cc1)c1nc(O)cc(C(F)(F)F)n1	Training
A40	ACTIVE	COc1ccc(S(=O)(=O)Nc2ccccc2C(=O)O)cc1C(C)(C)C	Training
A41	ACTIVE	O=C(O)CCCOc1ccccc1-c1cc(-c2ccccc2)n(-c2ccc(Br)cc2)n1	Training
A42	ACTIVE	O=C(O)COc1cccc(-c2ccccc2-c2cc(-c3ccccc3)c(-c3ccccc3)o2)c1	Training
A43	ACTIVE	CCc1c(-c2ccccc2)c(-c2ccccc2)nn1-c1ccccc1-c1cccc(OCC(=O)O)c1	Training
A44	ACTIVE	CCc1c(-c2ccccc2)c(-c2ccccc2)nn1-c1ccccc1-c1ccc(OCC(=O)O)cc1	Training
A45	ACTIVE	O=C(Nc1cc(Cl)c(F)cc1-c1ccccc1)NC1(C(=O)O)CCCC1	Training
A46	ACTIVE	O=C(O)CCCOc1ccccc1-c1cc(-c2ccc(Cl)cc2)n(-c2ccccc2)n1	Training
A47	ACTIVE	O=C(O)CCc1ccc(O)c(Cc2ccccc2)c1	Training
A48	ACTIVE	O=C(O)Cc1cn(-c2ccccc2-c2nc(-c3ccc(Cl)cc3)c(-c3ccccc3)s2)nn1	Training
A49	ACTIVE	O=C(Nc1cc(Cl)ccc1-c1ccccc1)NC1(C(=O)O)CCCC1	Training
A50	ACTIVE	Cn1c(-c2ccccc2-c2cccc(NCC(=O)O)c2)nc(-c2ccccc2)c1-c1ccccc1	Training
A51	ACTIVE	O=C(O)C1C2CC=CC2c2cc(Cl)cc3c2N1CC1CC=CC31	Training
A52	ACTIVE	COc1ccc(C(C)C)cc1S(=O)(=O)Nc1cccc(C(=O)O)c1	Training
A53	ACTIVE	CCc1c(-c2ccccc2-c2cccc(OCC(=O)O)c2)oc(-c2ccccc2)c1-c1ccccc1	Training
A54	ACTIVE	O=C(O)CCCOc1ccccc1-c1cc(-c2ccccc2)n(-c2ccccc2Cl)n1	Training
A55	ACTIVE	CCc1c(-c2ccccc2)c(-c2ccccc2)nn1-c1ccccc1-c1cccc(OC(CC)C(=O)O)c1	Training
A56	ACTIVE	O=S(=O)(Nc1ccc(O)c(Sc2nc[nH]n2)c1)c1cccc2ccccc12	Training
A57	ACTIVE	CCc1c(-c2ccccc2)c(-c2ccccc2)nn1-c1ccccc1-c1cccc(OC(C)C(=O)O)c1	Training
A58	ACTIVE	COc1ccc(C(C)(C)C)cc1S(=O)(=O)Nc1cccc(C(=O)O)c1	Training
A59	ACTIVE	Oc1cc(C(F)(F)F)nc(NCc2ccc(Cl)cc2)n1	Training
A60	ACTIVE	COc1ccc(C(C)(C)C)cc1S(=O)(=O)Nc1ccccc1C(=O)O	Training
A61	ACTIVE	O=C(O)COc1cccc(-c2ccccc2-c2cc(-c3ccccc3)c(-c3ccccc3)[nH]2)c1	Training
A62	ACTIVE	CCCCCCCCC=CCCCCCCCC(=O)O	Training
A63	ACTIVE	O=C(O)CCOc1ccccc1-c1cc(-c2ccccc2)n(-c2ccccc2)n1	Training
A64	ACTIVE	Cc1cc(-c2c3c(nc(C4CCCC4)c2-c2nnn[nH]2)CCC(C)C3)ccn1	Training
A65	ACTIVE	O=C(O)CNc1cccc(-c2ccccc2-c2nc(-c3ccccc3)c(-c3ccccc3)n2CCF)c1	Training
A66	ACTIVE	O=C(O)C1=CC=CC2C1NC(c1ccccc1[N+](=O)[O-])C1CC(Sc3ccccc3[N+](=O)[O-])C(Cl)C21	Training
A67	ACTIVE	Cc1cn(S(=O)(=O)c2csc(C(=O)O)c2)c2ccccc12	Training
A68	ACTIVE	O=C(O)COc1cccc(-c2ccccc2-c2nc(-c3ccccc3)c(-c3ccccc3)[nH]2)c1	Training
A69	ACTIVE	O=C(Nc1cc(Cl)ccc1-c1ccc(F)cc1)NC1(C(=O)O)CCCC1	Training
A70	ACTIVE	CCN(CC)c1nc2cc(F)c(Cl)cc2c(-c2ccccc2)c1-c1nnn[nH]1	Training
A71	ACTIVE	CC(Oc1cccc(-c2ccccc2-c2cc(-c3cccs3)n(-c3ccccc3)n2)c1)C(=O)O	Training
A72	ACTIVE	CCOc1ccc(C(C)C)cc1S(=O)(=O)Nc1cccc(C(=O)O)c1	Training
A73	ACTIVE	O=C(Sc1nc(O)cc(C(F)(F)F)n1)N1CCCCC1	Training
A74	ACTIVE	CC(C)c1cc(C(C)C)c(C(=O)O)c(C(C)C)c1	Training
A75	ACTIVE	COc1ccc(Nc2nc(O)cc(C(F)(F)F)n2)cc1	Training
A76	ACTIVE	CCC(C)n1c(-c2ccccc2-c2cccc(NCC(=O)O)c2)nc(-c2ccccc2)c1-c1ccccc1	Training
A77	ACTIVE	CCn1c(-c2ccccc2-c2cccc(NCC(=O)O)c2)nc(-c2ccccc2)c1-c1ccccc1	Training
A78	ACTIVE	CC(C)c1cc(C(C)C)c(S(=O)(=O)O)c(C(C)C)c1	Training
A79	ACTIVE	Cc1ccc(C=c2[nH]c(=O)c(=Cc3cccn3-c3cccc(C(=O)O)c3)s2)cc1C	Training
A80	ACTIVE	Cn1c(-c2ccccc2-c2cccc(OCC(=O)O)c2)nc(-c2ccccc2)c1-c1ccccc1	Training
A81	ACTIVE	O=C(O)CCCOc1ccccc1-c1cc(-c2ccccc2)n(-c2ccc(Cl)cc2)n1	Training
A82	ACTIVE	CCOc1ccc(S(=O)(=O)Nc2cccc(C(=O)O)c2)c(C)c1C	Training
A83	ACTIVE	Cc1ccc(Cn2c3c(c4cccc(C(=O)O)c42)CCCC3)cc1	Training
A84	ACTIVE	CCCc1cn(Cc2ccccc2)c2c(C(=O)O)cccc12	Training
A85	ACTIVE	Cc1c(C)n(Cc2ccccc2)c2c(C(=O)O)cccc12	Training
A86	ACTIVE	O=C(O)c1cccc2c3c(n(Cc4cccc(F)c4)c12)CCCCC3	Training
A87	ACTIVE	CCCn1c2c(c3cccc(C(=O)O)c31)CCCC2	Training
A88	ACTIVE	O=C(O)c1cccc2c3c(n(Cc4ccc(F)cc4)c12)CCCCC3	Training
A89	ACTIVE	CCCn1c2c(c3cccc(C(=O)O)c31)CCCCC2	Training
A90	ACTIVE	O=C(O)c1cccc2c3c(n(Cc4ccc(C(F)(F)F)cc4)c12)CCCCC3	Training
A91	ACTIVE	COc1cccc(Cn2c3c(c4cccc(C(=O)O)c42)CCCC3)c1	Training
A92	ACTIVE	O=C(O)c1cccc2c3c(n(Cc4cccc(F)c4)c12)CCCC3	Training
A93	ACTIVE	O=C(O)c1cccc2c3c(n(Cc4ccc(C(F)(F)F)cc4)c12)CCCC3	Training
A94	ACTIVE	O=C(O)c1cccc2c3c(n(Cc4ccccc4F)c12)CCCCC3	Training
A95	ACTIVE	COc1ccccc1Cn1c2c(c3cccc(C(=O)O)c31)CCCC2	Training
A96	ACTIVE	O=C(O)CCCN1C2C=CC=CC2C2C=CC=CC21	Training
A97	ACTIVE	CCCOc1cc(S(=O)(=O)Nc2ccc(C(=O)O)cc2)ccc1Cl	Training
A98	ACTIVE	O=C(O)c1ccccc1S(=O)(=O)N1C2C=CC=CC2C2C=CC=CC21	Training
A99	ACTIVE	Cc1cc(C)c2c3c1C1C=CCC1CN3C(C(=O)O)C1CC=CC21	Training
A100	ACTIVE	O=C(O)c1sccc1S(=O)(=O)N1C2C=CC=CC2C2C=CC=CC21	Training
A101	ACTIVE	O=C(O)C1C2CC(Sc3ccccc3[N+](=O)[O-])C(Cl)C2c2cccc3c2N1CC1CC=CC31	Training
I1	INACTIVE	O=C(O)COc1ccccc1-c1cc(-c2ccc(Cl)cc2)n(-c2ccccc2)n1	Training
I2	INACTIVE	O=C(O)CCCCOc1ccccc1-c1cc(-c2ccc(Cl)cc2)n(-c2ccccc2)n1	Training
I3	INACTIVE	O=C(O)CCCCCCOc1ccccc1-c1cc(-c2ccc(Cl)cc2)n(-c2ccccc2)n1	Training
I4	INACTIVE	Cc1ccc(-c2cc(-c3ccccc3OCCCCC(=O)O)nn2-c2ccccc2)cc1	Training
I5	INACTIVE	O=C(O)CCCCOc1ccccc1-c1cc(-c2ccc(Br)cc2)n(-c2ccccc2)n1	Training
I6	INACTIVE	COc1ccccc1-n1nc(-c2ccccc2OCCCC(=O)O)cc1-c1ccccc1	Training
I7	INACTIVE	O=C(O)CCCOc1ccccc1-c1cc(-c2ccccc2)n(C2CCCCC2)n1	Training
I8	INACTIVE	O=C(O)CN1C2C=CC=CC2C2C=CC=CC21	Training
I9	INACTIVE	NC(=O)Cc1cn(S(=O)(=O)c2ccsc2C(=O)O)c2ccccc12	Training
I10	INACTIVE	Cc1ccc2c(ccn2S(=O)(=O)c2ccccc2C(=O)O)c1	Training
I11	INACTIVE	COc1cccc2c1ccn2S(=O)(=O)c1ccccc1C(=O)O	Training
I12	INACTIVE	NC(=O)Cc1cn(S(=O)(=O)c2ccccc2C(=O)O)c2ccccc12	Training
I13	INACTIVE	CC(C)c1cc(C(C)C)c(S(=O)(=O)n2cnc3ccccc32)c(C(C)C)c1	Training
I14	INACTIVE	Cc1nc2ccccc2n1S(=O)(=O)c1c(C(C)C)cc(C(C)C)cc1C(C)C	Training
I15	INACTIVE	Cc1ccc2c(c1)ncn2S(=O)(=O)c1c(C(C)C)cc(C(C)C)cc1C(C)C	Training
I16	INACTIVE	Cc1ccc2nc(C)n(S(=O)(=O)c3c(C(C)C)cc(C(C)C)cc3C(C)C)c2c1	Training
I17	INACTIVE	Cc1ccc2c(c1)nc(C)n2S(=O)(=O)c1c(C(C)C)cc(C(C)C)cc1C(C)C	Training
I18	INACTIVE	Cc1nc2ccc(Br)cc2n1S(=O)(=O)c1c(C(C)C)cc(C(C)C)cc1C(C)C	Training
I19	INACTIVE	CC(C)c1cc(C(C)C)c(S(=O)(=O)n2cnc3cc(Br)ccc32)c(C(C)C)c1	Training
I20	INACTIVE	Cc1nc2cc(Br)ccc2n1S(=O)(=O)c1c(C(C)C)cc(C(C)C)cc1C(C)C	Training
I21	INACTIVE	Cc1nc2ccc(Cl)cc2n1S(=O)(=O)c1c(C(C)C)cc(C(C)C)cc1C(C)C	Training
I22	INACTIVE	CC(C)c1cc(C(C)C)c(S(=O)(=O)n2cnc3ccc(Cl)cc32)c(C(C)C)c1	Training
I23	INACTIVE	CC(C)c1cc(C(C)C)c(S(=O)(=O)n2cnc3cc(Cl)ccc32)c(C(C)C)c1	Training
I24	INACTIVE	COc1ccc2nc(C)n(S(=O)(=O)c3c(C(C)C)cc(C(C)C)cc3C(C)C)c2c1	Training
I25	INACTIVE	COc1ccc2ncn(S(=O)(=O)c3c(C(C)C)cc(C(C)C)cc3C(C)C)c2c1	Training
I26	INACTIVE	COc1ccc2c(c1)ncn2S(=O)(=O)c1c(C(C)C)cc(C(C)C)cc1C(C)C	Training
I27	INACTIVE	COc1ccc2c(c1)nc(C)n2S(=O)(=O)c1c(C(C)C)cc(C(C)C)cc1C(C)C	Training
I28	INACTIVE	CC(C)c1cc(C(C)C)c(S(=O)(=O)n2cnc3ccc([N+](=O)[O-])cc32)c(C(C)C)c1	Training
I29	INACTIVE	CC(C)c1cc(C(C)C)c(S(=O)(=O)n2cnc3cc([N+](=O)[O-])ccc32)c(C(C)C)c1	Training
I30	INACTIVE	CC(C)c1cc(C(C)C)c(S(=O)(=O)n2cnc3ccc(N)cc32)c(C(C)C)c1	Training
I31	INACTIVE	CC(C)c1cc(C(C)C)c(S(N)(=O)=O)c(C(C)C)c1	Training
I32	INACTIVE	O=C(CNc1nc(O)cc(C(F)(F)F)n1)N1CCCCC1	Training
I33	INACTIVE	Oc1cc(C(F)(F)F)nc(NCc2ccccc2)n1	Training
I34	INACTIVE	Oc1cc(C(F)(F)F)nc(Nc2ccccc2)n1	Training
I35	INACTIVE	Oc1cc(C(F)(F)F)nc(NCCc2ccccc2)n1	Training
I36	INACTIVE	Oc1cc(C(F)(F)F)nc(NCc2cccc(Cl)c2)n1	Training
I37	INACTIVE	Oc1cc(C(F)(F)F)nc(NCc2ccccc2Cl)n1	Training
I38	INACTIVE	Oc1cc(C(F)(F)F)nc(NCc2ccc(-c3ccccc3)cc2)n1	Training
I39	INACTIVE	Oc1cc(C(F)(F)F)nc(NCc2ccncc2)n1	Training
I40	INACTIVE	Cc1ccc(CNc2nc(O)cc(C(F)(F)F)n2)cc1	Training
I41	INACTIVE	CN(Cc1ccccc1)c1nc(O)cc(C(F)(F)F)n1	Training
I42	INACTIVE	Oc1cc(C(F)(F)F)nc(CCc2ccccc2)n1	Training
I43	INACTIVE	COc1ccc(CCc2nc(O)cc(C(F)(F)F)n2)cc1	Training
I44	INACTIVE	Cc1cc(O)nc(NCc2ccc(Cl)cc2)n1	Training
I45	INACTIVE	CCc1cc(O)nc(NCc2ccc(Cl)cc2)n1	Training
I46	INACTIVE	Oc1cc(-c2ccccc2)nc(NCc2ccc(Cl)cc2)n1	Training
I47	INACTIVE	Oc1cc(-c2ccccc2F)nc(NCc2ccc(Cl)cc2)n1	Training
I48	INACTIVE	O=C(O)c1ccc2c(c1)c1c(n2Cc2ccccc2)CCCC1	Training
I49	INACTIVE	O=C1CCCc2c1c1cccc(C(=O)O)c1n2Cc1ccccc1	Training
I50	INACTIVE	O=C(c1nc2ccccc2nc1O)N1CCCC1CN1CCCCC1	Training
I51	INACTIVE	O=C(c1nc2ccccc2nc1O)N1CCCC1Cn1cccn1	Training
I52	INACTIVE	O=C(OCc1ccccc1)C1CCCN1C(=O)c1nc2ccccc2nc1O	Training
I53	INACTIVE	CC(C)Oc1ccc(S(=O)(=O)Nc2ccc(F)c(C(=O)O)c2)c2ccccc12	Training
I54	INACTIVE	CCC(C)Oc1ccc(S(=O)(=O)Nc2ccc(F)c(C(=O)O)c2)c2ccccc12	Training
I55	INACTIVE	CCCC(C)Oc1ccc(S(=O)(=O)Nc2ccc(F)c(C(=O)O)c2)c2ccccc12	Training
I56	INACTIVE	CCCCCCCCCCCCOc1ccc(S(=O)(=O)Nc2ccc(F)c(C(=O)O)c2)c2ccccc12	Training
I57	INACTIVE	O=C(O)c1cc(NS(=O)(=O)c2ccc(OC3CCCC3)c3ccccc23)ccc1F	Training
I58	INACTIVE	O=C(O)c1cc(NS(=O)(=O)c2ccc(OC3CCCCCCC3)c3ccccc23)ccc1F	Training
I59	INACTIVE	O=C(O)c1cc(NS(=O)(=O)c2ccc(OCC3CCOCC3)c3ccccc23)ccc1F	Training
I60	INACTIVE	O=C(O)c1cc(NS(=O)(=O)c2ccc(Oc3ccccc3)c3ccccc23)ccc1F	Training
I61	INACTIVE	COc1c(-c2cncnc2)cc(S(=O)(=O)Nc2ccc(F)c(C(=O)O)c2)c2ccccc12	Training
I62	INACTIVE	COc1c(-c2ccnn2C)cc(S(=O)(=O)Nc2ccc(F)c(C(=O)O)c2)c2ccccc12	Training
I63	INACTIVE	COc1c(-c2ccc(CO)cc2)cc(S(=O)(=O)Nc2ccc(F)c(C(=O)O)c2)c2ccccc12	Training
I64	INACTIVE	COc1ccc(-c2cc(S(=O)(=O)Nc3ccc(F)c(C(=O)O)c3)c3ccccc3c2OC)cc1OC	Training
I65	INACTIVE	COc1ccc(OC)c(S(=O)(=O)Nc2ccccc2C(=O)O)c1	Training
I66	INACTIVE	COc1cc(S(=O)(=O)Nc2ccccc2C(=O)O)c(OC)cc1C	Training
I67	INACTIVE	COc1cc(C)c(C)cc1S(=O)(=O)Nc1ccccc1C(=O)O	Training
I68	INACTIVE	COc1ccc(C)cc1S(=O)(=O)Nc1ccccc1C(=O)O	Training
I69	INACTIVE	COc1ccc(F)cc1S(=O)(=O)Nc1ccc(C(=O)O)cc1	Training
I70	INACTIVE	COc1ccc(Cl)cc1S(=O)(=O)Nc1ccc(C(=O)O)cc1	Training
I71	INACTIVE	COc1ccc(Br)cc1S(=O)(=O)Nc1ccc(C(=O)O)cc1	Training
I72	INACTIVE	COc1cc(C)c(C)cc1S(=O)(=O)Nc1ccc(C(=O)O)cc1	Training
I73	INACTIVE	COc1ccc(C)cc1S(=O)(=O)Nc1ccc(C(=O)O)cc1	Training
I74	INACTIVE	COc1cc(C)c(Cl)cc1S(=O)(=O)Nc1ccc(C(=O)O)cc1	Training
I75	INACTIVE	COc1ccc(OC)c(S(=O)(=O)Nc2ccc(C(=O)O)cc2)c1	Training
I76	INACTIVE	O=C(O)C1C2CC=CC2c2c3c(cc4ccccc24)C2C=CCC2CN31	Training
I77	INACTIVE	CC(CC(=O)O)c1ccc(N)cc1	Training
I78	INACTIVE	CC(CC(=O)O)c1ccc(O)c([N+](=O)[O-])c1	Training
I79	INACTIVE	C=CC(=O)Oc1cc(O)ccc1C(C)CC(=O)O	Training
I80	INACTIVE	O=C(O)CC(c1ccccc1)c1ccc(O)cc1	Training
I81	INACTIVE	Cc1cccc(C(Cc2ccc(O)cc2)C(=O)O)c1	Training
I82	INACTIVE	CCOc1cc(CCC(=O)O)ccc1O	Training
I83	INACTIVE	Cc1cc(O)ccc1C(CC(=O)O)c1ccccc1	Training
I84	INACTIVE	COc1cc(O)ccc1C(CC(=O)O)c1ccc(O)cc1	Training
I85	INACTIVE	O=C(O)C(Cc1ccc(O)cc1)c1ccc(O)cc1	Training
I86	INACTIVE	O=C(O)C(Cc1ccccc1)c1ccc(O)cc1	Training
I87	INACTIVE	O=C(O)CCc1ccc(O)cc1	Training
I88	INACTIVE	COc1ccc(CCC(=O)O)cc1C	Training
I89	INACTIVE	CCc1cc(CCC(=O)O)ccc1OC	Training
I90	INACTIVE	CCc1cc(CCC(=O)O)ccc1O	Training
I91	INACTIVE	Cc1cc(CCC(=O)O)ccc1O	Training
I92	INACTIVE	O=C(O)CCc1ccc2c(c1)OCCO2	Training
I93	INACTIVE	CCc1cc(O)ccc1CCC(=O)O	Training
I94	INACTIVE	CC(C)c1cc(O)ccc1CCC(=O)O	Training
I95	INACTIVE	Cc1cc(O)ccc1CCC(=O)O	Training
I96	INACTIVE	O=C(O)CCc1ccc2c(c1)CC=N2	Training
I97	INACTIVE	c1cc(CSc2nc3ccccc3[nH]2)nc(CSc2nc3ccccc3[nH]2)c1	Training
I98	INACTIVE	COC(=O)c1cc(OC)c(OC)cc1NC(=O)CSCC(=O)O	Training
I99	INACTIVE	Cc1ccc(SC(CC(=O)c2ccc(C)cc2)C(=O)O)cc1	Training
I100	INACTIVE	O=[N+]([O-])c1ccc(S(=O)(=O)c2ccccc2)cc1OS(=O)(=O)c1cc(Cl)cc(Cl)c1	Training
I101	INACTIVE	COc1ccc(-c2c(C(F)(F)F)nn(C)c2NC(=O)CSCC(=O)O)cc1	Training
A102	ACTIVE	S=c1[nH]nc(-c2c(N3CCCCC3)nc3ccc(Cl)cc3c2-c2ccccc2)o1	Validation
A103	ACTIVE	O=C(O)c1sccc1S(=O)(=O)n1ccc2cc(Br)ccc21	Validation
A104	ACTIVE	COc1c(-c2cccc(N)c2)cc(S(=O)(=O)Nc2ccc(F)c(C(=O)O)c2)c2ccccc12	Validation
A105	ACTIVE	Cc1cccc2c1ccn2S(=O)(=O)c1ccsc1C(=O)O	Validation
A106	ACTIVE	Cc1c(C(C)(C)C)ccc(S(=O)(=O)Nc2cccc(C(=O)O)c2)c1C	Validation
A107	ACTIVE	O=C(c1nc2ccccc2nc1O)N1CCCC1C(O)c1cccc(Cl)c1	Validation
A108	ACTIVE	O=C(O)c1sccc1S(=O)(=O)n1ccc2ccc(F)cc21	Validation
A109	ACTIVE	CCCCCCCCCCOc1ccc(S(=O)(=O)Nc2ccc(F)c(C(=O)O)c2)c2ccccc12	Validation
A110	ACTIVE	COc1c(-c2ccc(F)c(F)c2)cc(S(=O)(=O)Nc2ccc(F)c(C(=O)O)c2)c2ccccc12	Validation
A111	ACTIVE	Cc1cn(S(=O)(=O)c2ccccc2C(=O)O)c2ccccc12	Validation
A112	ACTIVE	CCCCCCOc1ccc(S(=O)(=O)Nc2ccc(F)c(C(=O)O)c2)c2ccccc12	Validation
A113	ACTIVE	O=C(O)c1sccc1S(=O)(=O)n1ccc2cc(F)ccc21	Validation
A114	ACTIVE	Cc1ccc2ccn(S(=O)(=O)c3csc(C(=O)O)c3)c2c1	Validation
A115	ACTIVE	Cc1ccc2c(ccn2S(=O)(=O)c2ccsc2C(=O)O)c1	Validation
A116	ACTIVE	Clc1ccc2nc(N3CCCCC3)c(-c3nnn[nH]3)c(-c3ccccc3)c2c1	Validation
A117	ACTIVE	CCCCCOc1ccc(S(=O)(=O)Nc2ccc(F)c(C(=O)O)c2)c2ccccc12	Validation
A118	ACTIVE	COc1cc(C=CC2SC(=S)N(CCC(=O)O)C2=O)ccc1O	Validation
A119	ACTIVE	O=C(O)c1cc(NS(=O)(=O)c2ccc(OC3CCCCCC3)c3ccccc23)ccc1F	Validation
A120	ACTIVE	CCOc1ccc(S(=O)(=O)Nc2ccc(C(=O)O)cc2)c2ccccc12	Validation
A121	ACTIVE	COc1c(-c2ccc(Cl)c(Cl)c2)cc(S(=O)(=O)Nc2ccc(F)c(C(=O)O)c2)c2ccccc12	Validation
A122	ACTIVE	NC(=O)c1ccccc1Cn1c2c(c3cccc(C(=O)O)c31)CCCCC2	Validation
A123	ACTIVE	O=C(O)c1cc(NS(=O)(=O)c2ccc(OC3CCCCC3)c3ccccc23)ccc1F	Validation
A124	ACTIVE	COc1c(-c2ccoc2)cc(S(=O)(=O)Nc2ccc(F)c(C(=O)O)c2)c2ccccc12	Validation
A125	ACTIVE	COc1ccc(S(=O)(=O)Nc2ccc(F)c(C(=O)O)c2)c2ccccc12	Validation
A126	ACTIVE	COc1ccc2ccn(S(=O)(=O)c3ccsc3C(=O)O)c2c1	Validation
A127	ACTIVE	Cc1ccc(-c2cc(-c3ccccc3OCCCC(=O)O)nn2-c2ccccc2)cc1	Validation
A128	ACTIVE	COc1c(-c2ccccc2)cc(S(=O)(=O)Nc2ccc(F)c(C(=O)O)c2)c2ccccc12	Validation
A129	ACTIVE	Cc1c(Cl)cccc1OCc1cc(=O)n2nc(-c3ccccc3)nc2[nH]1	Validation
A130	ACTIVE	COc1c(-c2ccc(F)c(Cl)c2)cc(S(=O)(=O)Nc2ccc(F)c(C(=O)O)c2)c2ccccc12	Validation
A131	ACTIVE	O=C(O)c1c(C2CC2)nc2ccc(Cl)cc2c1-c1ccccc1	Validation
A132	ACTIVE	COc1ccc(S(=O)(=O)Nc2cccc(C(=O)O)c2)c2ccccc12	Validation
A133	ACTIVE	c1cc(-c2c3c(nc(C4CCCCC4)c2-c2nnn[nH]2)CCCCC3)ccn1	Validation
A134	ACTIVE	O=C(CSc1nc(O)cc(C(F)(F)F)n1)N1CCCCC1	Validation
A135	ACTIVE	COc1ccc(Sc2nc(O)cc(C(F)(F)F)n2)cc1	Validation
A136	ACTIVE	Cc1cc(-c2c3c(nc(C4CCCCC4)c2-c2nnn[nH]2)CCC(C(F)(F)F)C3)ccn1	Validation
A137	ACTIVE	O=C(O)COc1ccc(-c2ccccc2-n2cc(-c3ccccc3)c(-c3ccccc3)n2)cc1	Validation
A138	ACTIVE	CCc1c(-c2ccccc2)c(-c2ccc(F)cc2)nn1-c1ccccc1-c1cccc(OCC(=O)O)c1	Validation
A139	ACTIVE	O=C(O)CCOc1ccccc1-c1cc(-c2ccc(Br)cc2)n(-c2ccccc2)n1	Validation
A140	ACTIVE	O=C(O)CNc1cccc(-c2ccccc2-c2nc(-c3ccccc3)c(-c3ccccc3)[nH]2)c1	Validation
A141	ACTIVE	COC(=O)c1sc(-c2cccs2)cc1NC(=O)C=CC(=O)O	Validation
A142	ACTIVE	O=C(O)CCCCOc1ccccc1-c1cc(-c2ccccc2)n(-c2ccccc2)n1	Validation
A143	ACTIVE	CCc1ccc(OC)c(S(=O)(=O)Nc2cccc(C(=O)O)c2)c1	Validation
A144	ACTIVE	Cc1cc(-c2c3c(nc(C4(C)CCCC4)c2-c2nnn[nH]2)CCCCC3)ccn1	Validation
A145	ACTIVE	O=C(O)CCCCOc1ccccc1-c1nc(-c2ccccc2)c(-c2ccccc2)o1	Validation
A146	ACTIVE	CCCCCC1CCc2nc(C3(COC)CCCC3)c(-c3nnn[nH]3)c(-c3ccccc3)c2C1	Validation
A147	ACTIVE	O=C(O)COc1cccc(-c2nc(-c3ccccc3)c(-c3ccccc3)o2)c1	Validation
A148	ACTIVE	Cc1cc(C(C)C)cc(S(=O)(=O)Nc2ccccc2C(=O)O)c1C	Validation
A149	ACTIVE	CCn1c(-c2ccccc2-c2cccc(OCC(=O)O)c2)nc(-c2ccccc2)c1-c1ccccc1	Validation
A150	ACTIVE	CC1COc2c3c(cc(F)c2N2CCN(C)CC2)C(=O)C(C(=O)O)=CC31	Validation
A151	ACTIVE	COc1ccc(C(C)(C)C)cc1S(=O)(=O)Nc1ccc(C(=O)O)cc1	Validation
A152	ACTIVE	O=c1cc(COc2cccc(Cl)c2C2CC2)[nH]c2nc(-c3ccccc3)nn12	Validation
A153	ACTIVE	Cc1ccc(-c2cc(-c3ccccc3OCCC(=O)O)nn2-c2ccccc2)cc1	Validation
A154	ACTIVE	O=c1[nH]nc(-c2c(N3CCCCC3)nc3ccc(Cl)cc3c2-c2ccccc2)o1	Validation
A155	ACTIVE	O=C(O)Cc1cn(-c2ccccc2-c2nc(-c3ccccc3)c(-c3ccccc3)s2)nn1	Validation
A156	ACTIVE	COc1cc(C)c(C(C)C)cc1S(=O)(=O)Nc1cccc(C(=O)O)c1	Validation
A157	ACTIVE	Cc1cc(-c2c3c(nc(C4(CO)CCCC4)c2-c2nnn[nH]2)CCCCC3)ccn1	Validation
A158	ACTIVE	O=C(Nc1cc(Cl)cc(Cl)c1-c1ccccc1)NC1(C(=O)O)CCCC1	Validation
A159	ACTIVE	CC(C)OC(=O)C(C(=O)C(F)(F)F)c1cc(NS(=O)(=O)c2ccccc2)ccc1O	Validation
A160	ACTIVE	COc1ccc(S(=O)(=O)Nc2ccc(C(=O)O)cc2)c2ccccc12	Validation
A161	ACTIVE	O=C(O)CCCOc1ccccc1-c1cc(-c2ccccc2)n(-c2cccc(Cl)c2)n1	Validation
A162	ACTIVE	O=C(Nc1cc(Cl)c(Cl)cc1-c1ccccc1)NC1(C(=O)O)CCCC1	Validation
A163	ACTIVE	CCCCCC=CCC=CCCCCCCCC(=O)O	Validation
A164	ACTIVE	CCc1c(-c2ccccc2)c(-c2ccccc2)nn1-c1ccccc1-c1cccc(C(O)CC(=O)O)c1	Validation
A165	ACTIVE	CCCCCC=CCC=CCC=CCC=CCCCC(=O)O	Validation
A166	ACTIVE	COc1ccc(S(=O)(=O)Nc2cccc(C(=O)O)c2)c(C)c1C	Validation
A167	ACTIVE	CCOc1ccc(S(=O)(=O)Nc2cccc(C(=O)O)c2)cc1C(C)(C)C	Validation
A168	ACTIVE	CCCCCCCCCCCCCCCC(=O)O	Validation
A169	ACTIVE	O=C(O)CCc1ccc(O)c(C(=O)c2ccccc2)c1	Validation
A170	ACTIVE	COc1ccc(Cn2c3c(c4cccc(C(=O)O)c42)CCCC3)cc1	Validation
A171	ACTIVE	O=C(O)c1cccc2c3c(n(Cc4c(F)cccc4C(F)(F)F)c12)CCCC3	Validation
A172	ACTIVE	NC(=O)c1cccc(Cn2c3c(c4cccc(C(=O)O)c42)CCCCC3)c1	Validation
A173	ACTIVE	O=C(O)c1cccc2c3c(n(Cc4cccc(C(F)(F)F)c4)c12)CCCCC3	Validation
A174	ACTIVE	O=C(O)c1cccc2c3c(n(Cc4ccc(F)cc4)c12)CCCC3	Validation
A175	ACTIVE	O=C(O)c1cccc2c3c(n(Cc4ccccc4F)c12)CCCC3	Validation
A176	ACTIVE	O=C(O)c1cccc2c3c(n(Cc4cccc(C(F)(F)F)c4)c12)CCCC3	Validation
A177	ACTIVE	CCc1c(-c2ccc(F)cc2)c(-c2ccccc2)nn1-c1ccccc1-c1cccc(OCC(=O)O)c1	Validation
A178	ACTIVE	O=C(O)c1cccc2c3c(n(Cc4ccccc4C(F)(F)F)c12)CCCCC3	Validation
A179	ACTIVE	O=C(O)c1cccc2c3c(n(Cc4ccccc4)c12)CCCC3=NO	Validation
A180	ACTIVE	O=C(O)c1cccc2c3c(n(Cc4ccccc4)c12)CCCC3	Validation
A181	ACTIVE	O=C(O)c1cccc2c3c(n(Cc4ccccc4C(F)(F)F)c12)CCCC3	Validation
A182	ACTIVE	O=C(O)CSc1cc(NS(=O)(=O)c2ccc(Cl)cc2)c2ccccc2c1O	Validation
A183	ACTIVE	Cc1cc2c3c(c1)C1C=CCC1C(C(=O)O)N3CC1CC=CC21	Validation
A184	ACTIVE	O=C(O)CCN1C2C=CC=CC2C2C=CC=CC21	Validation
A185	ACTIVE	O=C(O)C1C2CC=CC2c2cc(Br)cc3c2N1CC1CC=CC31	Validation
A186	ACTIVE	O=C(O)COc1cccc(-c2ccccc2-n2cc(-c3ccccc3)c(-c3ccccc3)n2)c1	Validation
A187	ACTIVE	O=C(O)CCCCN1C2C=CC=CC2C2C=CC=CC21	Validation
