## Supplementary material for "*In silico* drug repurposing and in vitro validation of cestode fatty acid binding proteins": TableS4.xlsx

### Sheet: Hoja1
ALGORITHM	PARAMETERS
Vina/Vinardo	Exhaustiveness=32
AD GPU/AD Bias	No (max) of eval per run=2,500,000 No (max) of generations per run=42,000 Population size=150 Mutation rate=2% Crossover rate=80% Local-search method= ADADELTA Local-search iterations (max)=300 Local search rate=100 % Tournament (selection) rate= 60 %
